# Anti-inflammatory and pro-proliferative effects of fasudil in human trisomy 21 neural progenitor cells

**DOI:** 10.64898/2026.03.19.712922

**Authors:** Laura L. Baxter, Sarah E. Lee, Kevin A. Fuentes, Iman A. Mosley, Jonathan D. Raymond, Faycal Guedj, Di Zhou, Donna K. Slonim, Elliot J. Glotfelty, David Tweedie, Nigel H. Grieg, Diana W. Bianchi

## Abstract

Down syndrome (DS) results from trisomy for human chromosome 21 and is the most frequent genetic cause of intellectual disability. No effective treatments currently exist that improve neurodevelopment and cognition. Atypical brain development in individuals with DS is apparent before birth, which suggests that the optimal time to begin administration of therapies is prenatally. Human neural progenitor cell (NPC) cultures provide a tractable *in vitro* model system to examine the effects of trisomy 21 (T21) on neurodevelopment and to measure the effects of pharmacological interventions. Here we report the results of preclinical studies evaluating 24 candidate therapies. RNA-Seq analyses found that euploid and T21 NPCs showed different transcriptomic responses to five candidate pharmacotherapies. The Rho-associated coiled-coil kinase (ROCK) inhibitor fasudil increased proliferation of T21 NPCs, reduced expression of inflammatory pathway genes in T21 NPCs, and reduced markers of inflammation in LPS-stimulated microglia model systems. These results demonstrate that fasudil can alter multiple T21-associated abnormalities in a beneficial manner, suggesting that fasudil warrants further study as a candidate prenatal pharmacotherapy for DS.
