## Supplementary material for "Anti-inflammatory and pro-proliferative effects of fasudil in human trisomy 21 neural progenitor cells": Supp. Tab. S2

### Sheet: Sheet1
Supplemental Table S2. Euploid and T21 iPSCs and NPCs used in this study.
Original fibroblast line ID, Coriell	iPSC and NPC Line ID, Bianchi Lab*	Karyotype
GM08447	EU3	46, XX, Euploid
GM00041	EU4	46, XX, Euploid
GM00969	EU5	46, XX, Euploid
GM05756	EU6	46, XY, Euploid
GM00302	EU7	46, XY, Euploid
GM05758	EU8	46, XY, Euploid
GM05399	EU9	46, XY, Euploid
GM05658	EU10	46, XY, Euploid
AG05024	EU12**	47, XX+21, Euploid
AG05024	TS3**	47, XX+21, Trisomy 21
AG06872	TS4	47, XX+21, Trisomy 21
AG07409	TS5	47, XX+21, Trisomy 21
GM02504	TS6	47, XY+21, Trisomy 21
AG07438	TS7	47, XY+21, Trisomy 21
AG05397	TS8	47, XY+21, Trisomy 21
AG06922	TS9	47, XY+21, Trisomy 21
AG04823	TS10	47, XY+21, Trisomy 21
*Line IDs previously reported in Lee et al., 2025, PMID: 39533854
**Isogenic pair
