## Supplementary material for "Anti-inflammatory and pro-proliferative effects of fasudil in human trisomy 21 neural progenitor cells": Supp. Tab. S3

### Sheet: S3a
Supplemental table S3a. Viability and inflammatory marker results in LPS-challenged RAW 264.7 cells treated with five candidate pharmacotherapies.
	Variable1,2	DMSO	1µM	10µM	30µM
Fasudil	Viability (O.D)	0.864±0.007	0.857±0.020	0.875±0.005	0.865±0.012
	NO2- (µM)	13.4±0.23	12.7±0.28	12.4±0.47	6.1±0.39**
	TNF-alpha (pg/ml)	7794±138	7967±860	7719±684	5365±391*
	IL-6 (pg/ml)	771±54	687±43	459±20***	66±9****
Apigenin	Viability (O.D)	0.864±0.007	0.816±0.024	0.844±0.023	0.701±0.013***
	NO2- (µM)	13.4±0.23	12.6±0.45	4.8±0.58	0.06±0.19 *
	TNF-alpha (pg/ml)	7794±138	8075±676	8477±790	5439±485*
	IL-6 (pg/ml)	771±54	816±53	112±2***	12 ***
EGCG	Viability (O.D)	1.001±0.009	1.031±0.006	1.021±0.016	1.00±0.026
	NO2- (µM)	13.4±0.23	12.6±0.24	12.3±0.27	11.5±0.21*
	TNF-alpha (pg/ml)	6430±317	7099±377	7550±338	8977±742*
	IL-6 (pg/ml)	525±40	771±30	926±81 *	1423±109****
Isoxsuprine	Viability (O.D)	0.940±0.013	1.053±0.014*	1.062±0.034**	1.071±0.014**
	NO2- (µM)	14.2±0.19	8.7±0.70 ****	6.1±0.40****	7.1±0.20****
	TNF-alpha (pg/ml)	6918±813	4868±370	4091±137	3899±220*
	IL-6 (pg/ml)	710±22	226±35****	173±38 ****	274±25****
Sphingosine	Viability (O.D)	0.957±0.005	0.961±0.027	0.918±0.031	0.145±0.014****
	NO2- (µM)	13.3±0.77	14.2±0.50	12.6±0.39	1.2±0.13****
	TNF-alpha (pg/ml)	5870±387	5778±180	5639±19	1365±134****
	IL-6 (pg/ml)	718±11	869±44	1051±67**	67±8****
1N= 3 for all samples except apigenin Il-6 at 30µM, where N=1
2Data shown as mean ±SEM; * p<0.05, ** p<0.01, *** p<0.001, **** p <0.0001 by one-way ANOVA with Dunnett's multiple comparisons or Kruskal-Wallis test with by Dunn's multiple comparisons

### Sheet: S3b
Supplemental table S3b. Viability and TNFa levels in LPS-challenged IMG cells treated with fasudil.
Viability (shown in Fig. 2B):
Vehicle	1 μM	10 μM	30 μM	50 μM	100 μM
97.1321	106.601	115.453	108.05	98.847	70.6628
104.812	106.143	106.356	107.294	100.477	67.8721
97.4303	104.151	106.101	105.398	96.1734	69.2568
100.626	101.893	106.101	102.713	95.9071	72.7399
TNF-a levels (shown in Fig. 2C):
Vehicle	0 μM	1 μM	10 μM	30 μM	50 μM
10.7094	1634.98	1733.29	1443.62	797.467	374.69
5.90776	1591.66	1607.68	1442.44	767.128	369.832
4.92115	1586.85	1527.58	1373.53	744.773	351.674
5.82167	1558.29	1557.47	1394.76	722.482	379.538
