## Supplementary material for "Anti-inflammatory and pro-proliferative effects of fasudil in human trisomy 21 neural progenitor cells": Supp. Tab. S10

### Sheet: S10a
Supplemental Table S10a. DEGs identified between apigenin-treated T21 NPCs and untreated T21 NPCs.
Gene Symbol	Description	Gene ID	Alias	Fold Change	Log Fold Change	p-Value	p-Adj	Average Log2 Expression
WLS	Wnt ligand secretion mediator	79971	C1ORF139, EVI, GPR177, MRP, ZKS, MIG-14	1.10765	0.147497	4.61e-17	8.63e-13	15.3916
IL32	interleukin 32	9235	IL-32ALPHA, IL-32BETA, IL-32DELTA, IL-32GAMMA, NK4, TAIF, TAIFA, TAIFB, TAIFC, TAIFD	-1.13813	-0.186661	1.43e-15	1.27e-11	12.7449
GDF10	growth differentiation factor 10	2662	BIP, BMP-3B, BMP3B	1.18198	0.241202	2.03e-15	1.27e-11	12.0632
PADI2	peptidyl arginine deiminase 2	11240	PAD-H19, PAD2, PDI2	-1.21571	-0.281804	2.93e-15	1.37e-11	10.6302
MAP3K7CL	MAP3K7 C-terminal like	56911	C21ORF7, HC21ORF7, TAK1L, TAKL, TAKL-1, TAKL-2, TAKL-4	-1.16077	-0.215077	1.02e-13	3.83e-10	12.5814
STK32B	serine/threonine kinase 32B	55351	HSA250839, STK32, STKG6, YANK2	-1.13029	-0.176691	6.09e-12	1.9e-08	11.2922
ADGRF5	adhesion G protein-coupled receptor F5	221395	GPR116, KPG_001	1.19427	0.25613	2.43e-11	6.52e-08	8.8371
ADAMTS5	ADAM metallopeptidase with thrombospondin type 1 motif 5	11096	ADAM-TS 11, ADAM-TS 5, ADAM-TS5, ADAMTS-11, ADAMTS-5, ADAMTS11, ADMP-2	-1.12134	-0.165227	5.95e-11	1.39e-07	12.8176
LTBP1	latent transforming growth factor beta binding protein 1	4052	ARCL2E	1.10556	0.144778	1.84e-10	3.84e-07	14.233
MRC2	mannose receptor C-type 2	9902	CD280, CLEC13E, ENDO180, UPARAP	1.11053	0.151247	2.83e-10	5.3e-07	15.3979
LAMA4	laminin subunit alpha 4	3910	CMD1JJ, LAMA3, LAMA4*-1	1.13699	0.185222	2.24e-09	3.5e-06	12.6344
COL2A1	collagen type II alpha 1 chain	1280	ACG2, ANFH, ANFH1, AOM, COL11A3, EDMMD, LCPD, OSCDP, PLSDT, SEDC, SEDSTN, SEMDSTWK, SMDALG, STL1, VPED	1.11565	0.157884	2.77e-09	3.99e-06	15.2555
TRIM58	tripartite motif containing 58	25893	BIA2	-1.14039	-0.189524	3.41e-09	4.57e-06	11.5263
SFRP1	secreted frizzled related protein 1	6422	FRP, FRP-1, FRP1, FRZA, SARP2	1.12417	0.168855	4.89e-09	6.1e-06	14.4442
CRHBP	corticotropin releasing hormone binding protein	1393	CRF-BP, CRFBP	-1.15004	-0.201688	9.21e-09	1.07e-05	11.1132
MXRA5	matrix remodeling associated 5	25878	-	1.11467	0.156618	1.51e-08	1.49e-05	14.9142
FBLN2	fibulin 2	2199	-	1.12205	0.166137	2.2e-08	1.96e-05	12.3858
GDNF	glial cell derived neurotrophic factor	2668	ATF, ATF1, ATF2, HFB1-GDNF, HSCR3	-1.13848	-0.18711	3.04e-08	2.59e-05	9.4463
PCDHGB7	protocadherin gamma subfamily B, 7	56099	ME6, PCDH-GAMMA-B7	1.10072	0.138447	4.31e-08	3.51e-05	11.599
PIK3IP1	phosphoinositide-3-kinase interacting protein 1	113791	HGFL, TRIP, HHGFL(S)	1.10285	0.141231	5.16e-08	4.03e-05	10.9184
KRT80	keratin 80	144501	KB20	-1.13776	-0.186194	1.05e-07	7.53e-05	10.1375
PLTP	phospholipid transfer protein	5360	BPIFE, HDLCQ9	1.10168	0.139704	1.13e-07	7.84e-05	13.6346
SIM2	SIM bHLH transcription factor 2	6493	HMC13F06, HMC29C01, SIM, BHLHE15	-1.14805	-0.19919	1.87e-07	0.000113	9.4513
NTN4	netrin 4	59277	PRO3091	-1.11652	-0.159006	2e-07	0.000117	11.8555
HCFC1R1	host cell factor C1 regulator 1	54985	HPIP	1.11259	0.153924	2.17e-07	0.000123	11.126
SIAE	sialic acid acetylesterase	54414	AIS6, CSE-C, CSEC, LSE, YSG2	1.10238	0.140617	3.23e-07	0.000173	10.747
MET	MET proto-oncogene, receptor tyrosine kinase	4233	AUTS9, DA11, DFNB97, HGFR, RCCP2, C-MET	-1.1208	-0.164527	4.38e-07	0.000222	11.6146
NPPB	natriuretic peptide B	4879	BNP, ISO-ANP	-1.14034	-0.189461	6.67e-07	0.000329	12.7827
RASL11B	RAS like family 11 member B	65997	-	1.11328	0.154818	7.98e-07	0.000356	10.1656
MSX2	msh homeobox 2	4488	CRS2, FPP, HOX8, MSH, PFM, PFM1	1.1112	0.152116	9.11e-07	0.000388	11.7023
GAL	galanin and GMAP prepropeptide	51083	ETL8, GAL-GMAP, GALN, GLNN, GMAP	-1.13915	-0.187953	9.44e-07	0.000393	8.2981
DDIT4	DNA damage inducible transcript 4	54541	DIG2, REDD-1, REDD1	1.11573	0.157993	9.91e-07	0.000404	11.2107
APCDD1	APC down-regulated 1	147495	B7323, DRAPC1, FP7019, HHS, HTS, HYPT1	1.12207	0.166164	1.01e-06	0.000404	10.8035
HHIP	hedgehog interacting protein	64399	HIP	1.10646	0.145957	1.37e-06	0.000504	11.8107
SLIT3	slit guidance ligand 3	6586	MEGF5, SLIL2, SLIT1, SLIT-3, SLIT2	1.10028	0.137876	2.25e-06	0.00078	13.0469
HELLS	helicase, lymphoid specific	3070	ICF4, LSH, NBLA10143, PASG, SALNR, SMARCA6	-1.11166	-0.152717	2.58e-06	0.000833	11.8336
CYP1B1	cytochrome P450 family 1 subfamily B member 1	1545	ASGD6, CP1B, CYPIB1, GLC3A, P4501B1	-1.13152	-0.178258	2.69e-06	0.000854	11.9482
SMOC2	SPARC related modular calcium binding 2	64094	DTDP1, MST117, MSTP117, MSTP140, SMAP2, BA270C4A.1, BA37D8.1, DJ421D16.1	1.10981	0.150308	2.86e-06	0.000892	12.1409
CENPE	centromere protein E	1062	CENP-E, KIF10, MCPH13, PPP1R61	-1.10587	-0.145181	3.46e-06	0.001029	12.5693
MT2A	metallothionein 2A	4502	MT-2, MT-II, MT2	-1.10054	-0.138214	3.67e-06	0.001059	12.9211
SGK1	serum/glucocorticoid regulated kinase 1	6446	SGK	-1.11738	-0.160117	3.86e-06	0.001081	11.7838
TRIL	TLR4 interactor with leucine rich repeats	9865	-	1.12669	0.172094	4.21e-06	0.001143	10.1481
IGDCC3	immunoglobulin superfamily DCC subclass member 3	9543	HST18880, PUNC	1.10853	0.148643	6.83e-06	0.001727	12.9129
ANLN	anillin, actin binding protein	54443	FSGS8, SCRAPS, SCRA	-1.10608	-0.145461	7.47e-06	0.001772	13.4579
CEACAM19	CEA cell adhesion molecule 19	56971	CEACM19, CEAL1	-1.11923	-0.162501	8.76e-06	0.002053	8.689
MYBL1	MYB proto-oncogene like 1	4603	A-MYB, AMYB	-1.10752	-0.147327	1.16e-05	0.002621	10.7885
MGLL	monoglyceride lipase	11343	HU-K5, HUK5, MAGL, MGL	-1.10324	-0.141742	1.28e-05	0.00282	10.453
PBK	PDZ binding kinase	55872	CT84, HEL164, NORI-3, SPK, TOPK	-1.10383	-0.142515	1.47e-05	0.003096	11.1686
OSR1	odd-skipped related transcription factor 1	130497	ODD	1.11395	0.155683	1.49e-05	0.003107	10.1171
ATP8B1	ATPase phospholipid transporting 8B1	5205	ATPIC, BRIC, FIC1, ICP1, PFIC, PFIC1	-1.1192	-0.162468	1.84e-05	0.00363	9.1903
EDN1	endothelin 1	1906	ARCND3, ET1, HDLCQ7, PPET1, QME	-1.1008	-0.138551	2.08e-05	0.003943	13.0363
SFRP2	secreted frizzled related protein 2	6423	FRP-2, SARP1, SDF-5	1.11816	0.16113	2.11e-05	0.003947	13.5562
ITIH5	inter-alpha-trypsin inhibitor heavy chain 5	80760	ITI-HC5, PP14776	1.10384	0.142535	2.29e-05	0.004128	10.2506
IGSF10	immunoglobulin superfamily member 10	285313	CMF608	1.11758	0.160377	2.43e-05	0.004185	7.9646
TRAPPC6A	trafficking protein particle complex subunit 6A	79090	TRS33	1.10935	0.149709	3.14e-05	0.005035	9.8374
MME	membrane metalloendopeptidase	4311	CALLA, CD10, CMT2T, NEP, SCA43, SFE	-1.1054	-0.144566	3.5e-05	0.005239	9.6213
EXO1	exonuclease 1	9156	HEX1, HEXOI	-1.10104	-0.138871	4.13e-05	0.005914	11.0694
TMEM156	transmembrane protein 156	80008	-	-1.1149	-0.156917	4.25e-05	0.006039	7.7136
PTH1R	parathyroid hormone 1 receptor	5745	EKNS, PFE, PTHR, PTHR1	1.11247	0.153771	6.16e-05	0.007905	10.2658
COL5A3	collagen type V alpha 3 chain	50509	-	-1.10062	-0.138321	6.31e-05	0.007991	9.9455
KISS1	KiSS-1 metastasis suppressor	3814	HH13, KISS-1	-1.10722	-0.146943	6.99e-05	0.008224	8.6414
HAS2	hyaluronan synthase 2	3037	-	1.11155	0.152573	7.23e-05	0.008263	9.5605
TNNT2	troponin T2, cardiac type	7139	CMD1D, CMH2, CMPD2, LVNC6, RCM3, TNTC, CTNT	-1.11096	-0.151813	7.76e-05	0.008555	8.7333
MMRN1	multimerin 1	22915	ECM, EMILIN4, GPIA*, MMRN	1.10979	0.150292	8.61e-05	0.009273	11.4792
ITGA8	integrin subunit alpha 8	8516	-	1.10381	0.142494	9.83e-05	0.010015	8.8544
CNTN4	contactin 4	152330	AXCAM, BIG-2	1.10821	0.148231	0.000101	0.01012	8.8956
ANKRD44	ankyrin repeat domain 44	91526	ARSB, PP6-ARS-B	-1.10295	-0.141369	0.000116	0.011168	8.4609
CCNE2	cyclin E2	9134	CYCE2	-1.10037	-0.137983	0.000117	0.011168	9.6657
TRPV2	transient receptor potential cation channel subfamily V member 2	51393	VRL, VRL-1, VRL1	1.10323	0.141728	0.000118	0.011184	9.6896
KCNH1	potassium voltage-gated channel subfamily H member 1	3756	EAG, EAG1, K(V)10.1, KV10.1, TMBTS, ZLS1, H-EAG, HEAG, HEAG1	-1.10191	-0.140008	0.000129	0.01197	10.8782
TFAP2C	transcription factor AP-2 gamma	7022	AP2-GAMMA, ERF1, TFAP2G, HAP-2G	-1.10703	-0.146695	0.000136	0.012111	9.0069
CALB2	calbindin 2	794	CAB29, CAL2, CR	-1.10422	-0.143033	0.000145	0.012651	9.9756
EMID1	EMI domain containing 1	129080	EMI5, EMU1	1.10533	0.144475	0.00015	0.013049	9.267
LRRTM4	leucine rich repeat transmembrane neuronal 4	80059	-	1.10493	0.143955	0.000175	0.01417	8.4718
CPNE7	copine 7	27132	-	-1.10378	-0.142457	0.000191	0.014904	7.9322
HNF1B	HNF1 homeobox B	6928	ADTKD3, FJHN, HNF-1-BETA, HNF-1B, HNF1BETA, HNF2, HPC11, LF-B3, LFB3, MODY5, RCAD, T2D, TCF-2, TCF2, VHNF1	-1.10147	-0.139425	0.000219	0.016043	10.3531
TMEM132C	transmembrane protein 132C	92293	PPP1R152	1.10146	0.13942	0.00025	0.016869	10.0289
SPARCL1	SPARC like 1	8404	MAST 9, MAST9, PIG33, SC1	1.10009	0.137618	0.000255	0.016869	8.0981
ATP1A2	ATPase Na+/K+ transporting subunit alpha 2	477	DEE98, FARIMPD, FHM2, MHP2	1.10124	0.139131	0.000297	0.01866	12.1296

### Sheet: S10b
Supplemental Table S10b. DEGs identified between isoxsuprine-treated T21 NPCs and untreated T21 NPCs.
Gene Symbol	Description	Gene ID	Alias	Fold Change	Log Fold Change	p-Value	p-Adj	Average Log2 Expression
EPAS1	endothelial PAS domain protein 1	2034	ECYT4, HIF2A, HLF, MOP2, PASD2, BHLHE73	1.09746	0.134168	4.48e-07	0.008431	10.3861
SGO2	shugoshin 2	151246	SGOL2, TRIPIN	-1.06252	-0.0874965	1.25e-06	0.011735	11.8677
AMER2	APC membrane recruitment protein 2	219287	FAM123A	-1.08551	-0.118377	3.89e-06	0.019222	11.0093
PTPRQ	protein tyrosine phosphatase receptor type Q	374462	DFNA73, DFNB84, DFNB84A, PTPGMC1, R-PTP-Q	1.05515	0.0774479	4.71e-06	0.019222	5.1541
SLC6A9	solute carrier family 6 member 9	6536	GCENSG, GLYT1	1.08227	0.114056	5.1e-06	0.019222	10.2629
CTDSP2	CTD small phosphatase 2	10106	OS4, PSR2, SCP2	1.03622	0.0513262	8.26e-06	0.025949	13.8431
ABCG1	ATP binding cassette subfamily G member 1	9619	ABC8, WHITE1	-1.0847	-0.117296	1.22e-05	0.032934	8.9432
DAAM2	dishevelled associated activator of morphogenesis 2	23500	NPHS24, DJ90A20A.1	1.06598	0.0921852	2e-05	0.046983	11.2992
